# Early and late RNA eQTL are driven by different genetic mechanisms

**DOI:** 10.1101/2025.02.24.639351

**Authors:** Saori Sakaue, Accelerating Medicines Partnership®: RA/SLE Network, Soumya Raychaudhuri

**Affiliations:** Center for Data Sciences, Brigham and Women’s Hospital, Harvard Medical School, Boston, MA, USA; Divisions of Genetics and Rheumatology, Department of Medicine, Brigham and Women’s Hospital, Harvard Medical School, Boston, MA, USA; Program in Medical and Population Genetics, Broad Institute of MIT and Harvard, Cambridge, MA, USA; Department of Biomedical Informatics, Harvard Medical School, Boston, MA, USA

## Abstract

Understanding the genetic regulation of RNA abundance is essential to defining disease mechanisms. However, conventional expression quantitative loci (eQTL) studies quantify RNA molecules across the transcript lifecycle. While most eQTL likely affect transcription by altering promoter or enhancer function within the nucleus, it is also possible that they modulate any processes after transcription, including chemical modifications and RNA stability in the cytosol. To elucidate distinct eQTL mechanisms of early versus late RNA, we compared eQTL from mature cellular RNA and nascent nuclear RNA in the brain and the kidney. Across tissues, we identified different causal variants for cellular and nuclear eQTL for the same *eGene*. Cellular eQTL were enriched in transcribed regions (*P*=3.3×10^-126^), suggesting the importance of post-transcriptional regulation. Conversely, nuclear eQTL were enriched in distal regulatory elements (*P*=7.0×10^-32^), highlighting the role of DNA transcriptional regulation. For example, we identified stop-gain eQTL variants likely acting through nonsense-mediated decay in cellular eQTL that had no effect in nuclear eQTL. Cellular eQTL were enriched for loci with multiple causal variants in linkage disequilibrium within the transcribed regions, where they may in concert affect RNA stability. We also identified examples of nuclear eQTL variants within enhancers that had no effect in cellular eQTL. We show that such eQTL (e.g., *TUBGCP4*) sometimes uniquely colocalize with disease alleles (schizophrenia). This study reveals key differences in the genetic mechanisms of cellular and nuclear eQTL.
