## Supplementary Tables for "Early and late RNA eQTL are driven by different genetic mechanisms"

### Sheet: ST1
Supplementary Table 1 | Summary of GWAS statistics used for colocalization analyses.
The number of cases and controls were based on the maximum numbers described in the downloaded summary statistics.
Disease	Acronym	n_cases	n_controls	Source	Population	Downloaded file name	PMID
Alzheimer’s disease	AD	39918	358140	PGC	EUR	PGCALZ2ExcludingUKBand23andME_METALInverseVariance_MetaAnalysis.txt.gz	34493870
anorexia nervosa	AN	16992	55525	PGC	EUR	pgcAN2.2019-07.vcf.tsv.gz	31308545
attention deficit hyperactivity disorder	ADHD	38691	275986	PGC	EUR	ADHD2022_iPSYCH_deCODE_PGC.meta.gz	36702997
autism spectrum disorder	ASD	18382	27969	PGC	EUR	iPSYCH-PGC_ASD_Nov2017.gz	30804558
bipolar disorder	BIP	41917	371549	PGC	EUR	pgc-bip2021-all.vcf.tsv.gz	34002096
major depressive disorder	MDD	100037	214868	PGC	Multi-ancestry	mdd2023diverse_AllAncestry_clinicalMD_Neff.csv.gz	38177345
obsessive compulsive symptoms	OCS	42493	42493	PGC	EUR	ocs2024obsessive-compulsive_symptoms_daner_STR_NTR_SfS_TwinsUK_strometal.gz	38548983
panic disorder	PANIC	2147	7760	PGC	EUR	pgc-panic2019.vcf.tsv.gz	31712720
post-traumatic stress disorder	PTSD	137136	1085746	PGC	EUR	eur_ptsd_pcs_v4_aug3_2021.vcf.gz	38637617
schizophrenia	SCZ	53386	77258	PGC	EUR	PGC3_SCZ_wave3.european.autosome.public.v3.vcf.tsv.gz	35396580
Parkinson's disease	PD	33674	449056	GWAS catalog	EUR	GCST009325.tsv	31701892

### Sheet: ST2
Supplementary Table 2 | Disease colocalizing n-eQTL and c-eQTL in the brain dataset.
data	gene	PP.H3.abf	PP.H4.abf	N_SNPs	trait
n-eQTL	CR1	0.00707646	0.992924	5119	AD
n-eQTL	CYP27C1	0.00130573	0.99773	6321	AD
n-eQTL	HAVCR1	0.0419225	0.957542	6527	AD
n-eQTL	CD2AP	0.125809	0.874187	5903	AD
n-eQTL	MTCH2	0.124855	0.875145	4177	AD
n-eQTL	C1QTNF4	0.188123	0.811847	4057	AD
n-eQTL	GMPPB	0.156237	0.842646	2169	ADHD
n-eQTL	LSM6	0.0553283	0.944633	4092	ADHD
n-eQTL	CYHR1	0.0106808	0.989188	1477	ADHD
n-eQTL	KIFC2	0.130015	0.740696	1436	ADHD
n-eQTL	C8orf82	0.0270058	0.920795	1357	ADHD
n-eQTL	PPP1R16A	0.0075933	0.992374	1421	ADHD
n-eQTL	C3orf84	0.218951	0.779541	2441	AN
n-eQTL	RNF123	0.0652296	0.934727	2232	PTSD
n-eQTL	PFDN1	0.145459	0.772265	2791	PTSD
n-eQTL	ASCC3	0.167669	0.82957	5072	PTSD
n-eQTL	FURIN	0.0174766	0.9682	5367	PTSD
n-eQTL	UTP6	0.288344	0.709185	3729	PTSD
n-eQTL	SLC12A5	0.0150524	0.984894	5110	PTSD
n-eQTL	VPS45	0.245416	0.753107	2265	SCZ
n-eQTL	HIST2H2BF	0.187764	0.771672	1787	SCZ
n-eQTL	SULT6B1	0.0928122	0.876018	6469	SCZ
n-eQTL	NDUFAF7	0.107098	0.842236	6485	SCZ
n-eQTL	ACTR1B	0.00477938	0.99519	2809	SCZ
n-eQTL	SF3B1	0.136696	0.861237	3780	SCZ
n-eQTL	HSPD1	0.149415	0.826214	3645	SCZ
n-eQTL	GIGYF2	0.108431	0.849019	5226	SCZ
n-eQTL	CNTN4	0.0610186	0.938603	9010	SCZ
n-eQTL	SPCS1	0.140725	0.809199	3591	SCZ
n-eQTL	THOC7	0.0853087	0.839208	5747	SCZ
n-eQTL	PPP2R3A	0.106559	0.848935	3604	SCZ
n-eQTL	PCCB	0.090723	0.909276	3563	SCZ
n-eQTL	SLCO4C1	0.139809	0.860187	6179	SCZ
n-eQTL	PCDHA11	0.0854776	0.914323	4011	SCZ
n-eQTL	AGER	0.0889341	0.897992	16398	SCZ
n-eQTL	FUT9	0.130953	0.707192	5465	SCZ
n-eQTL	KMT2E	0.2455	0.75408	5228	SCZ
n-eQTL	DDHD2	0.193875	0.80573	3667	SCZ
n-eQTL	LETM2	0.197227	0.738474	3509	SCZ
n-eQTL	CYP7B1	0.062136	0.937502	4079	SCZ
n-eQTL	TCTN1	0.0759485	0.714553	3142	SCZ
n-eQTL	C12orf65	0.19438	0.80562	4492	SCZ
n-eQTL	OGFOD2	0.213216	0.717902	4294	SCZ
n-eQTL	PPP1R13B	0.128356	0.871072	5934	SCZ
n-eQTL	TUBGCP4	0.103806	0.896189	2521	SCZ
n-eQTL	CATSPER2	0.258908	0.711867	2483	SCZ
n-eQTL	STRC	0.122324	0.87767	2489	SCZ
n-eQTL	WDR76	0.163822	0.798857	2594	SCZ
n-eQTL	RPS17	0.0775974	0.917044	3107	SCZ
n-eQTL	FURIN	0.0021879	0.995399	5704	SCZ
n-eQTL	INO80E	0.0416235	0.958377	2126	SCZ
n-eQTL	CNOT1	0.057459	0.940793	6200	SCZ
n-eQTL	SETD6	0.183641	0.816019	6194	SCZ
n-eQTL	ZNF823	1.3432e-05	0.999986	4845	SCZ
n-eQTL	IRF3	0.00801808	0.991982	5160	SCZ
n-eQTL	ACTR5	0.117816	0.882022	4760	SCZ
n-eQTL	WBP2NL	0.115578	0.884422	4635	SCZ
n-eQTL	ZBED4	0.171701	0.828153	7926	SCZ
n-eQTL	ALG12	0.169582	0.830274	7694	SCZ
n-eQTL	TMEM163	0.0081517	0.991848	4554	PD
n-eQTL	CD38	0.00799585	0.992004	5890	PD
n-eQTL	KLHL7	0.237802	0.762138	5690	PD
n-eQTL	GPNMB	0.0736926	0.926294	5801	PD
n-eQTL	STX4	0.0818832	0.918061	2266	PD
n-eQTL	ZSWIM7	0.261612	0.738196	4279	PD
n-eQTL	TTC19	0.221981	0.707621	4230	PD
n-eQTL	PBX1	0.0662144	0.901815	5602	BIP
n-eQTL	LMAN2L	0.0725295	0.72066	1798	BIP
n-eQTL	SPCS1	0.130585	0.822893	3572	BIP
n-eQTL	FAM53C	0.0305431	0.969007	3411	BIP
n-eQTL	FLOT1	0.110075	0.889924	16212	BIP
n-eQTL	PLEC	0.0503515	0.949642	4089	BIP
n-eQTL	FADS1	0.26292	0.73708	4150	BIP
n-eQTL	PACS1	0.0779677	0.922004	3064	BIP
n-eQTL	NDFIP2	0.236902	0.754227	4527	BIP
n-eQTL	LRRC57	0.273485	0.726309	3606	BIP
n-eQTL	C15orf40	0.200349	0.79909	3009	BIP
n-eQTL	GOLGA6L4	0.172073	0.827927	4251	BIP
n-eQTL	FURIN	0.00467677	0.990992	5685	BIP
c-eQTL	CR1	0.0070543	0.992946	3942	AD
c-eQTL	CLU	0.00933959	0.983815	5802	AD
c-eQTL	MTCH2	0.140811	0.859189	3285	AD
c-eQTL	C1QTNF4	0.178929	0.819307	3182	AD
c-eQTL	ADAM10	0.120744	0.878238	4953	AD
c-eQTL	PTPRF	0.164477	0.835138	3542	ADHD
c-eQTL	GMPPB	0.1722	0.826583	1966	ADHD
c-eQTL	LSM6	0.0495288	0.950436	3537	ADHD
c-eQTL	LRRC14	0.0124135	0.927767	1130	ADHD
c-eQTL	KIFC2	0.0270753	0.972584	1192	ADHD
c-eQTL	CYHR1	0.00456618	0.995394	1192	ADHD
c-eQTL	C8orf82	0.0318803	0.947274	1108	ADHD
c-eQTL	AC084125.2	0.00669984	0.993266	1141	ADHD
c-eQTL	AL133325.3	0.187801	0.766559	3092	ADHD
c-eQTL	XRN2	0.13023	0.868767	3034	ASD
c-eQTL	AL133325.3	0.105831	0.868724	3275	ASD
c-eQTL	PROX1-AS1	0.0888705	0.909526	4243	PTSD
c-eQTL	KHK	0.269438	0.727597	2691	PTSD
c-eQTL	RNF123	0.0565206	0.943479	1971	PTSD
c-eQTL	OR2H2	0.198485	0.801506	8757	PTSD
c-eQTL	GPANK1	0.281859	0.715462	11810	PTSD
c-eQTL	CLIC1	0.269233	0.73062	12871	PTSD
c-eQTL	SP4	0.191546	0.804685	5955	PTSD
c-eQTL	TNKS	0.185987	0.802045	7072	PTSD
c-eQTL	FURIN	0.0142364	0.985763	4853	PTSD
c-eQTL	UTP6	0.102873	0.897068	3244	PTSD
c-eQTL	PLEKHM1	0.133917	0.865839	4300	PTSD
c-eQTL	DCC	0.20312	0.796879	2920	PTSD
c-eQTL	CD40	0.0979856	0.901683	4547	PTSD
c-eQTL	SLC12A5	0.0145177	0.98543	4457	PTSD
c-eQTL	RERE	0.0677018	0.932184	3990	SCZ
c-eQTL	ZNF281	0.102639	0.897322	5257	SCZ
c-eQTL	CEBPZ	0.137465	0.862393	5547	SCZ
c-eQTL	AC007390.2	0.0409928	0.957676	5545	SCZ
c-eQTL	ACTR1B	0.00477359	0.995196	2350	SCZ
c-eQTL	SF3B1	0.119586	0.875865	3141	SCZ
c-eQTL	MOB4	0.183936	0.814708	3086	SCZ
c-eQTL	CUL3	0.0396333	0.958652	4711	SCZ
c-eQTL	GNL3	0.0600542	0.939946	2874	SCZ
c-eQTL	PCCB	0.0671153	0.932884	3027	SCZ
c-eQTL	FXR1	0.196454	0.740337	3080	SCZ
c-eQTL	CLCN3	0.188819	0.786694	4683	SCZ
c-eQTL	SLCO4C1	0.183782	0.816213	4319	SCZ
c-eQTL	GPANK1	0.283501	0.713723	12658	SCZ
c-eQTL	CLIC1	0.154269	0.845674	13811	SCZ
c-eQTL	C4B-AS1	0.118027	0.881973	14466	SCZ
c-eQTL	C4A-AS1	0.116879	0.883121	14558	SCZ
c-eQTL	SNAP91	0.0640409	0.935537	3691	SCZ
c-eQTL	KIAA1324L	0.240524	0.731937	3652	SCZ
c-eQTL	PLPP5	0.094131	0.905675	3022	SCZ
c-eQTL	LETM2	0.188392	0.802758	2933	SCZ
c-eQTL	CNNM2	0.0755544	0.924446	3345	SCZ
c-eQTL	MDK	0.161981	0.832065	3004	SCZ
c-eQTL	PACSIN3	0.188274	0.805977	2469	SCZ
c-eQTL	VPS29	0.0541072	0.945893	2693	SCZ
c-eQTL	TCTN1	0.00939259	0.990477	2443	SCZ
c-eQTL	RGS6	0.108053	0.865143	4326	SCZ
c-eQTL	XRCC3	0.108571	0.891142	4806	SCZ
c-eQTL	BAG5	0.245066	0.732818	4643	SCZ
c-eQTL	WDR76	0.120803	0.879191	2123	SCZ
c-eQTL	STRC	0.0630503	0.936947	1975	SCZ
c-eQTL	RPS17	0.0933501	0.906648	2520	SCZ
c-eQTL	CPEB1	0.17038	0.829617	2438	SCZ
c-eQTL	FURIN	0.000342199	0.999658	4957	SCZ
c-eQTL	TMEM219	0.0699701	0.917713	1807	SCZ
c-eQTL	INO80E	0.0400021	0.959998	1800	SCZ
c-eQTL	SETD6	0.0640659	0.935814	5082	SCZ
c-eQTL	AC009118.3	0.0608931	0.938993	5094	SCZ
c-eQTL	ZNF823	1.3139e-05	0.999986	3830	SCZ
c-eQTL	MAU2	0.112171	0.887783	3988	SCZ
c-eQTL	GATAD2A	0.0494052	0.950595	4087	SCZ
c-eQTL	CACNA1I	0.0245368	0.975177	3467	SCZ
c-eQTL	FAM109B	0.211473	0.788527	4056	SCZ
c-eQTL	LINC00634	0.194365	0.805635	3932	SCZ
c-eQTL	LINC01315	0.0734045	0.926579	4592	SCZ
c-eQTL	RAB29	0.050356	0.949639	3185	PD
c-eQTL	TMEM163	0.156697	0.843303	3275	PD
c-eQTL	MCCC1-AS1	0.0191747	0.980558	3607	PD
c-eQTL	GAK	0.18392	0.815781	4398	PD
c-eQTL	CD38	0.00337552	0.996624	5172	PD
c-eQTL	SCARB2	0.101737	0.898244	5227	PD
c-eQTL	GPNMB	0.069778	0.930209	5018	PD
c-eQTL	HIP1R	0.070863	0.928376	3464	PD
c-eQTL	STX1B	0.093069	0.90693	2003	PD
c-eQTL	HSD3B7	0.297397	0.702524	2030	PD
c-eQTL	STX4	0.205269	0.794582	1977	PD
c-eQTL	VKORC1	0.204834	0.765408	1929	PD
c-eQTL	TTC19	0.0865935	0.913348	3610	PD
c-eQTL	ADORA2B	0.182897	0.81698	3629	PD
c-eQTL	ZSWIM7	0.280323	0.719488	3609	PD
c-eQTL	NCOR1	0.167763	0.81402	3277	PD
c-eQTL	LRRC37A2	0.268964	0.731036	4094	PD
c-eQTL	LINC01748	0.0753857	0.924607	3869	BIP
c-eQTL	LMAN2L	0.125972	0.874006	1447	BIP
c-eQTL	SPCS1	0.271557	0.728116	2914	BIP
c-eQTL	GNL3	0.0124809	0.987519	2874	BIP
c-eQTL	TMEM110	0.174322	0.825678	3190	BIP
c-eQTL	HOMER1	0.0111169	0.986619	4486	BIP
c-eQTL	PPP1R18	0.147529	0.852471	14724	BIP
c-eQTL	GPANK1	0.243761	0.753852	12655	BIP
c-eQTL	SP4	0.199958	0.796967	6023	BIP
c-eQTL	PLXNA4	0.0106064	0.98919	3953	BIP
c-eQTL	CACNA1B	0.0270128	0.972826	2124	BIP
c-eQTL	ADD3	0.195413	0.795607	3947	BIP
c-eQTL	TMEM258	0.142249	0.857751	3581	BIP
c-eQTL	FADS1	0.056677	0.943323	3512	BIP
c-eQTL	PACS1	0.0551048	0.944877	2527	BIP
c-eQTL	CUL4A	0.0958797	0.898786	4697	BIP
c-eQTL	LRRC57	0.0207345	0.966807	3006	BIP
c-eQTL	FURIN	0.00166296	0.998329	4957	BIP
c-eQTL	HDAC5	0.13574	0.863093	3719	BIP
c-eQTL	AC003102.1	0.0284495	0.971547	3692	BIP
c-eQTL	STK4	0.0471122	0.952887	4464	BIP
c-eQTL	MCHR1	0.217385	0.780728	2620	BIP
